# DNA methylation regulates a key sex differentiation gene in *Pogona vitticeps*, a dragon lizard with sex reversal

**DOI:** 10.64898/2026.06.15.731764

**Authors:** Benjamin J. Hanrahan, Susan Wagner, Nicholas C. Lister, Sarah L. Whiteley, Lei Xiong, Arthur Georges, Paul D. Waters

**Author notes:** Correspondence: Paul D. Waters, Arthur Georges.

## Abstract

During embryonic development bipotential gonads differentiate into either testes or ovaries under the direction of mutually exclusive gene networks. DNA methylation has been shown to regulate gene expression and to play a role in many developmental processes. This includes sex differentiation in which DNA methylation is linked to control of key sex genes. Whether DNA methylation regulates sexual differentiation in species where environmental influences such as temperature are involved is less clear. We conducted a genome-wide study in embryonic gonads of the central bearded dragon (*Pogona vitticeps*), a lizard with temperature induced sex reversal, and compared DNA methylation patterns to gene expression profiles at a stage of early sex differentiation. Overall, sex reversed ZZf females were found to have lower global methylation than both canonical sexes, ZZm males and ZWf females. We found that the expression of a key gene in sex differentiation, *Amh*, is regulated via DNA methylation. *Amh* is a driver of testis differentiation and is repressed in genetically determined females, as well as in temperature sex-reversed females, by hypermethylation around its transcription start site. Although the trigger of ovary determination is different in both groups of females, one by genetic complement and one by a temperature signal, downstream regulation of gene expression converges and seems to follow similar mechanisms.
