## Supplementary material for "DNA methylation regulates a key sex differentiation gene in *Pogona vitticeps*, a dragon lizard with sex reversal": Table S2

### Sheet: DEG_diffmeth_ZWfvsZZm
Gene	Gene name	Gene expression		DNA methylation
		logFC	FDR	Meth.diff	qvalue
AMH	anti-Mullerian hormone	-7.88196	3.29043e-05	36.2325	1.18154e-53
APBB1	amyloid beta precursor protein binding family B member 1	0.88016	0.0468084	-16.236	0.00310605
ARRB1	arrestin beta 1	1.42493	0.013094	-11.8952	7.6282e-05
ARRDC1	arrestin domain containing 1	-2.64812	0.000672796	12.9876	1.49559e-05
ATP1A3	ATPase Na+/K+ transporting subunit alpha 3	2.03001	0.0251924	-25.1209	8.63696e-14
C2CD4D	C2 calcium dependent domain containing 4D	-5.66218	0.00307705	26.6093	1.34848e-22
CBLC	Cbl proto-oncogene C	-2.60898	0.0289495	19.3146	4.07981e-14
CFB	complement factor B	-1.52998	0.041049	14.1306	3.88543e-06
CLDN11	claudin 11	-2.36166	0.00189367	19.2213	4.97808e-07
CPNE2	copine 2	1.83946	0.00808076	-10.0867	0.00703499
CUNH10orf90	chromosome unknown C10orf90 homolog	-2.33478	0.0300503	20.6665	4.29293e-09
EGFL7	EGF like domain multiple 7	2.20822	0.0020272	-10.8274	0.00161094
EPHB4	EPH receptor B4	-1.70792	0.00260619	26.2489	1.65764e-17
ESR1	estrogen receptor 1	-3.40194	8.76573e-05	12.8483	1.00574e-05
F13A1	coagulation factor XIII A chain	2.69232	0.00935701	-13.9274	0.00325933
FGF12	fibroblast growth factor 12	-2.25376	0.00645099	13.4695	1.77768e-06
GATA1	GATA binding protein 1	3.71569	0.0216048	-18.4403	5.24488e-08
GJD4	gap junction protein delta 4	-3.68444	0.0420059	13.9532	0.00482641
GREB1	growth regulation by estrogen in breast cancer 1	2.21657	0.000944663	-16.8831	8.89715e-08
HS3ST6	heparan sulfate-glucosamine 3-sulfotransferase 6	-3.29066	8.76573e-05	13.1609	1.22606e-07
HSPB2	heat shock protein family B (small) member 2	-4.20251	5.06067e-05	15.0938	1.78417e-09
IRF1	interferon regulatory factor 1	-1.18414	0.0108345	25.6318	1.33364e-05
ITGA2B	integrin subunit alpha 2b	2.41119	0.0482813	-19.5918	3.86292e-05
KIAA1211L	KIAA1211 like	-2.26532	0.00169238	28.3531	1.17732e-113
KLHL4	kelch like family member 4	2.96344	0.0109922	-13.8379	0.000435583
LOC110069796	cathepsin W	-2.13003	0.0466194	18.5333	1.33948e-13
LOC110070072		2.0729	0.0148946	-22.3502	1.13258e-21
LOC110070181	somatostatin-like	4.57505	0.035228	-10.8892	0.000167701
LOC110070893	ral guanine nucleotide dissociation stimulator-like 2	-1.61752	0.0298412	12.6496	1.13438e-20
LOC110071262	complement C3-like	-6.48154	0.00513762	14.9064	1.59283e-05
LOC110074168	methyltransferase-like protein 7A	-1.85555	0.00798101	22.1463	1.94149e-10
LOC110074293	vascular endothelial growth factor receptor kdr-like	1.4714	0.0452108	-12.2828	1.58782e-08
LOC110074603	group 10 secretory phospholipase A2-like	-5.97656	8.76573e-05	14.71	0.000572285
LOC110074978	uncharacterized LOC110074978	2.09199	0.0096234	-10.5114	0.00195032
LOC110075703	protein phosphatase 1 regulatory subunit 14A-like	3.09951	0.00457792	-10.2875	0.00677801
LOC110076957	sodium/potassium-transporting ATPase subunit alpha-1	-1.22662	0.0397564	22.463	3.4259e-16
LOC110079156	all-trans-retinol 13	2.74131	0.0107156	-13.0169	7.64464e-08
LOC110079411	NXPE family member 4-like	2.3461	0.00467845	-17.0477	0.00393514
LOC110079757	vitellogenin-2-like	7.19308	0.0140512	-12.6414	0.00219237
LOC110080170	Krueppel-like factor 5	2.09573	0.0407828	-11.6846	0.000771761
LOC110081331	uncharacterized LOC110081331	10.1638	0.0358626	-12.6647	6.64553e-05
LOC110082018	PCTP-like protein	4.69134	0.0165746	-10.074	0.00713791
LOC110082410	uncharacterized LOC110082410	-3.69217	0.045272	16.2439	4.45181e-11
LOC110087093	melanotransferrin-like	2.91338	0.0175351	-11.5495	0.00320996
LOC110088484	protein S100-A7-like	4.71778	0.0349329	-12.0057	1.32709e-06
LOC110089096	retroviral integration site protein Fli-1 homolog	2.80699	0.0321431	-12.714	0.000268199
LOC110091563	H-2 class II histocompatibility antigen	-2.28323	0.0399959	13.7231	4.00467e-05
LOC110091655	dual oxidase 2-like	3.06844	0.0419043	-11.4623	0.00478093
LRRC38	leucine rich repeat containing 38	3.83839	0.00385186	-12.4676	1.05191e-06
LYL1	LYL1	3.53594	0.0126842	-11.8946	6.38624e-05
MGAT4C	MGAT4 family member C	-2.73124	0.0307497	16.0094	0.0017235
MPL	MPL proto-oncogene	5.13153	0.0143577	-13.2369	0.00060426
NACC2	NACC family member 2	-1.9133	0.0227393	27.934	1.61515e-14
NCLN	nicalin	-1.61672	0.00197801	18.2968	6.84484e-16
NCOR2	nuclear receptor corepressor 2	-1.18302	0.0113361	10.249	0.00986314
NIN	ninein	-1.71178	0.000968626	10.5588	1.69248e-06
NOS3	nitric oxide synthase 3	2.26191	0.00316773	-13.0171	4.96052e-06
NRIP3	nuclear receptor interacting protein 3	-3.37161	0.0491972	16.3887	0.00160356
NUGGC	nuclear GTPase	2.46204	0.00640838	-11.3958	0.000224374
OAF	out at first homolog	-1.24497	0.0175619	11.9491	0.00178731
P2RX7	purinergic receptor P2X 7	-1.81576	0.030002	15.1988	4.66365e-06
PDE2A	phosphodiesterase 2A	3.14065	0.0219786	-14.6496	1.28484e-05
PHF24	PHD finger protein 24	2.36528	0.0342867	-14.4977	0.000535742
PIGO	phosphatidylinositol glycan anchor biosynthesis class O	-1.98164	0.00355121	18.0317	2.04523e-05
PLP1	proteolipid protein 1	-5.61738	0.000639559	14.0407	4.35072e-05
PLXNB3	plexin B3	-2.74476	0.000153964	24.3128	3.2234e-11
PPIB	peptidylprolyl isomerase B	-2.38295	0.00339212	26.4524	1.78417e-09
RAB26	RAB26	2.89476	0.0020387	-11.7225	0.00872831
RASL12	RAS like family 12	-2.44859	0.000959027	19.6628	4.96612e-11
RBM47	RNA binding motif protein 47	-3.13603	0.00543795	19.8745	7.1718e-09
RHCG	Rh family C glycoprotein	-7.00785	7.89824e-05	11.9239	4.83245e-06
S100A1	S100 calcium binding protein A1	-4.4288	0.000539569	17.1343	2.04125e-07
SAMD14	sterile alpha motif domain containing 14	3.47521	0.00181674	-14.3671	5.73904e-06
SBK1	SH3 domain binding kinase 1	3.49367	0.00737875	-11.5176	8.68935e-07
SLC12A6	solute carrier family 12 member 6	-1.67767	0.00231495	12.4193	0.00148354
SLC7A7	solute carrier family 7 member 7	3.99122	0.00214523	-15.2339	1.12788e-05
SPTBN4	spectrin beta	2.26428	0.0160577	-10.6185	1.59891e-05
SULT2B1	sulfotransferase family 2B member 1	-5.8624	0.00012437	23.3776	1.10542e-09
TGM2	transglutaminase 2	2.91995	0.00157667	-13.7156	0.000360436
TKT	transketolase	1.39928	0.0172476	-10.2614	0.00102916
TMEM204	transmembrane protein 204	2.84947	0.0168019	-20.2658	3.60088e-12
TMEM88B	transmembrane protein 88B	3.98714	0.0379228	-10.8845	0.000152
TMEM98	transmembrane protein 98	-1.42647	0.00641732	13.1898	4.76018e-09
TNFSF14	TNF superfamily member 14	7.83916	0.0492103	-11.2894	2.127e-05
TTLL9	tubulin tyrosine ligase like 9	-1.35107	0.0496932	16.7869	1.50009e-06

### Sheet: DEG_diffmeth_ZZfvZWf
Gene	Gene name	Gene expression		DNA methylation
		logFC	FDR	Meth.diff	qvalue
ACP7	acid phosphatase 7	1.27134	0.0447527	-15.8833	4.50223e-05
AIF1L	allograft inflammatory factor 1 like	-1.05223	0.0241228	14.8706	4.40098e-05
ARPC1B	actin related protein 2/3 complex subunit 1B	-0.794017	0.0446394	13.8882	5.47762e-05
ATP13A4	ATPase 13A4	3.65161	0.00179085	-12.6961	6.43862e-05
ATP8B2	ATPase phospholipid transporting 8B2	1.98977	0.00562809	-12.5	0.00792433
CACNB3	calcium voltage-gated channel auxiliary subunit beta 3	1.08563	0.0179433	-15.875	6.52988e-05
CLDN11	claudin 11	2.32273	0.00385701	-18.6187	0.000621662
CPXM1	carboxypeptidase X	1.92335	0.0107886	-13.0201	8.91851e-05
FADS6	fatty acid desaturase 6	1.61252	0.0475769	-13.6064	0.000672015
FBN1	fibrillin 1	1.33448	0.013704	-16.6556	0.00377079
GNAZ	G protein subunit alpha z	-1.56581	0.0195846	10.1672	0.00339514
HECW2	HECT	1.10789	0.0317262	-25.5766	2.54189e-14
HS3ST6	heparan sulfate-glucosamine 3-sulfotransferase 6	1.33582	0.0158779	-10.7858	4.16754e-05
IL11RA	interleukin 11 receptor subunit alpha	1.23291	0.015773	-20.6679	2.60923e-14
KIF13B	kinesin family member 13B	1.6567	0.0484667	-14.8546	0.00525152
LOC110070549	zinc finger protein RFP-like	1.26009	0.0403747	-10.5978	0.000106952
LOC110071239	class I histocompatibility antigen	3.10997	0.0237322	-26.9831	7.22779e-09
LOC110084423	SH3 and multiple ankyrin repeat domains protein 3-like	1.26203	0.0284316	-10.7026	8.65782e-05
LOC110085328	17-beta-hydroxysteroid dehydrogenase 13-like	-4.44478	0.014548	11.3497	0.00687642
LOC110088946	bactericidal permeability-increasing protein-like	2.35873	0.0131118	-10.9371	0.00317937
NCLN	nicalin	1.03938	0.0239991	-19.1346	1.66662e-12
PIGO	phosphatidylinositol glycan anchor biosynthesis class O	1.46171	0.020966	-13.2811	0.000821891
QSOX2	quiescin sulfhydryl oxidase 2	1.72698	0.00320156	-11.1118	8.12787e-08
RASL12	RAS like family 12	2.02862	0.00454182	-16.5544	1.20405e-05
SLC12A6	solute carrier family 12 member 6	1.10092	0.0247044	-15.185	0.00179732
SLC39A1	solute carrier family 39 member 1	1.42462	0.0231471	-12.9203	0.00108227
TNFRSF19	TNF receptor superfamily member 19	1.60608	0.0397004	-23.6864	1.03031e-06

### Sheet: DEG_diffmeth_ZZfvZZm
Gene	Gene name	Gene expression		DNA methylation
		logFC	FDR	Meth.diff	qvalue
ADAMTS13	ADAM metallopeptidase with thrombospondin type 1 motif 13	-3.06597	0.0084199	15.6834	0.000592502
AMH	anti-Mullerian hormone	-5.83349	0.000176858	34.7678	2.90262e-33
ARRB1	arrestin beta 1	2.18742	0.002119	-17.7874	2.00075e-06
ARRDC1	arrestin domain containing 1	-1.6583	0.0116104	10.6811	0.00624299
ATP1A3	ATPase Na+/K+ transporting subunit alpha 3	2.27255	0.0211421	-13.7853	0.00098193
AUTS2	AUTS2	-1.21071	0.0289652	20.22	0.000504967
C2CD4D	C2 calcium dependent domain containing 4D	-7.99513	0.00132409	22.7711	7.91328e-11
CACNB3	calcium voltage-gated channel auxiliary subunit beta 3	1.00979	0.0358275	-14.489	0.00086611
CLIC2	chloride intracellular channel 2	3.26675	0.04961	-34.9068	9.85495e-26
CUNH10orf90	chromosome unknown C10orf90 homolog	-3.01457	0.0130073	15.645	0.000786908
DMTN	dematin actin binding protein	3.09367	0.0305924	-10.1407	0.000317584
EGFL7	EGF like domain multiple 7	2.06839	0.00419563	-19.5969	4.59621e-08
EPOR	erythropoietin receptor	5.23121	0.0461586	-21.2902	7.47089e-05
ESM1	endothelial cell specific molecule 1	4.31562	0.0478028	-26.8028	8.72862e-07
EXO5	exonuclease 5	1.44826	0.0463751	-12.6803	0.00161099
FADS6	fatty acid desaturase 6	3.33866	0.00360595	-19.4574	7.52668e-07
FGF12	fibroblast growth factor 12	-2.81089	0.00286642	14.8428	9.19607e-05
GATA1	GATA binding protein 1	4.20623	0.0179724	-31.3625	2.15498e-13
GJA4	gap junction protein alpha 4	3.59228	0.0062661	-14.9947	0.000609717
GJD4	gap junction protein delta 4	-3.87421	0.0459053	23.7295	0.000171444
GREB1	growth regulation by estrogen in breast cancer 1	3.14809	0.000209246	-21.6486	8.76088e-11
HSPB1	heat shock protein family B (small) member 1	-1.61177	0.0425268	10.9458	3.90984e-05
IGSF21	immunoglobin superfamily member 21	2.9319	0.0205554	-14.2451	0.00419185
IL11RA	interleukin 11 receptor subunit alpha	1.21506	0.0246181	-10.7525	0.000609485
IQCA1L	IQ motif containing with AAA domain 1 like	8.6885	0.02059	-11.2292	2.80113e-08
LCK	LCK proto-oncogene	3.11867	0.0306193	-17.9622	3.77219e-05
LOC110072619	chymotrypsin-C-like	5.85078	0.000176858	-11.5115	0.00458985
LOC110074293	vascular endothelial growth factor receptor kdr-like	2.54327	0.00555424	-18.0969	2.61255e-11
LOC110074299	pre-mRNA 3'-end-processing factor FIP1-like	1.40029	0.0235829	-19.7101	6.91394e-05
LOC110074978	uncharacterized LOC110074978	2.03176	0.0148664	-16.3154	0.00062255
LOC110077216	aromatase	10.2811	0.000322112	-12.7183	0.00730345
LOC110078568	trans-1	-4.44268	0.000176858	16.6258	2.31086e-11
LOC110079156	all-trans-retinol 13	3.86269	0.0029344	-24.2993	8.97429e-12
LOC110081942	proline dehydrogenase 1	1.86614	0.00254732	-13.1837	0.00457534
LOC110084450	cholesterol side-chain cleavage enzyme	6.88894	1.00877e-05	-13.6331	0.00965108
LOC110086629	putative P2Y purinoceptor 10	4.16574	0.0342088	-26.0086	4.38517e-08
LOC110087093	melanotransferrin-like	2.84073	0.0265757	-15.8749	0.000546276
LOC110088257	arachidonate 12-lipoxygenase	5.25821	0.0301048	-12.6107	0.000372854
LOC110088456	protein S100-A12-like	4.07821	0.0240093	-18.332	4.04123e-05
LOC110088484	protein S100-A7-like	5.74533	0.0232684	-10.9767	0.00046556
LOC110089096	retroviral integration site protein Fli-1 homolog	3.16916	0.0267191	-14.0728	0.00080665
LOC110090301	extracellular matrix protein FRAS1-like	3.8546	0.00360595	-14.4556	0.000144186
LOC110090498	nodal modulator 1-like	-1.34233	0.00579846	17.9896	0.00406259
LOC110090907	BPI fold-containing family B member 4-like	5.89291	0.0322678	-15.7344	0.000558849
LOC110091561	zinc finger protein 850-like	2.523	0.00351766	-18.4926	0.000281177
LOC110091671	vasotocin-neurophysin VT-like	4.73835	0.0104374	-14.1061	0.000448942
LRRC38	leucine rich repeat containing 38	5.057	0.00161385	-19.1205	7.43359e-12
LYL1	LYL1	3.5361	0.0170973	-15.3432	1.77411e-05
MAN1A1	mannosidase alpha class 1A member 1	1.93555	0.0176185	-18.6824	0.000502348
MISP	mitotic spindle positioning	1.74222	0.0433553	-10.9714	0.00214981
MPL	MPL proto-oncogene	5.16217	0.0190849	-21.6013	2.07831e-05
NIN	ninein	-0.871331	0.0457046	10.0066	0.00107406
NRIP3	nuclear receptor interacting protein 3	-4.75603	0.018666	19.3171	0.00439231
NUGGC	nuclear GTPase	2.94298	0.00381303	-14.3952	0.00129682
PPIB	peptidylprolyl isomerase B	-1.72537	0.0248143	23.048	0.000888592
RAMP2	receptor activity modifying protein 2	2.33168	0.00927889	-13.1489	0.00178056
RASIP1	Ras interacting protein 1	1.57572	0.0118227	-22.3453	0.00123998
RHCG	Rh family C glycoprotein	-9.156	4.76392e-05	10.2918	0.00148502
S100A1	S100 calcium binding protein A1	-4.81505	0.000488982	18.645	1.09132e-05
SAMD14	sterile alpha motif domain containing 14	3.11307	0.00452271	-15.2051	0.000174803
SCN2B	sodium voltage-gated channel beta subunit 2	1.84537	0.0286453	-19.4726	7.25559e-05
SEMA6B	semaphorin 6B	1.5518	0.0382034	-13.8546	0.000391532
SPTBN4	spectrin beta	1.91623	0.0434897	-25.8401	3.64027e-15
SULT2B1	sulfotransferase family 2B member 1	-6.6929	9.16146e-05	24.0311	6.96783e-06
TFRC	transferrin receptor	1.76591	0.0456019	-24.2458	1.83765e-07
TGM2	transglutaminase 2	3.17536	0.00155554	-19.5155	1.45608e-05
TIE1	tyrosine kinase with immunoglobulin like and EGF like domains 1	2.05985	0.0292182	-29.012	8.72862e-07
TMEM204	transmembrane protein 204	2.68931	0.0287917	-11.8781	0.00746328
TPST2	tyrosylprotein sulfotransferase 2	3.4848	0.000443761	-14.9713	0.00231006
ZNF750	zinc finger protein 750	7.61316	0.00764756	-16.1876	0.00419185
