## Supplementary material for "DNA methylation regulates a key sex differentiation gene in *Pogona vitticeps*, a dragon lizard with sex reversal": Table S3

### Sheet: Table_S3
ID			Accession numbers for RNA sequencing				Accession numbers for DNA bisulphite sequencing				Stage	Temperature	Genotype	ParentalCross
	BioProject	SRA study	Run	BioSample	Experiment	SampleName	Run	BioSample	Experiment	SampleName
ZWf 1	PRJNA699086	SRP304423	SRR13616477	SAMN17765919	SRX10009703	SW_28ZWC1_2bGonad_1	SRR39144417	SAMN60878329	SRX33888650	SW_28ZWC1_2bGonad_2	12	28	ZW	het
ZWf 2	PRJNA699086	SRP304423	SRR13616471	SAMN17765924	SRX10009709	SW_28ZWC2_2aGonad_1	SRR39144416	SAMN60878330	SRX33888651	SW_28ZWC2_2aGonad_2	12	28	ZW	het
ZWf 3	PRJNA699086	SRP304423	SRR13616475	SAMN17765921	SRX10009705	28ZWC6_2bGonad 1	SRR39144415	SAMN60878331	SRX33888652	28ZWC6_2bGonad 2	12	28	ZW	het
ZZm 1	PRJNA699086	SRP304424	SRR39144419	SAMN60878327	SRX33888648	28C9_2aGonad_1	SRR39144414	SAMN60878332	SRX33888653	28C9_2aGonad_2	12	28	ZZ	hom
ZZm 2	PRJNA699086	SRP304425	SRR39144418	SAMN60878328	SRX33888649	28C9_2bGonad_1	SRR39144413	SAMN60878333	SRX33888654	28C9_2bGonad_2	12	28	ZZ	hom
ZZf 1	PRJNA699086	SRP304423	SRR13616470	SAMN17765925	SRX10009710	SW_36C1_2aGonad_1	SRR39144412	SAMN60878334	SRX33888655	SW_36C1_2aGonad_2	12	36	ZZ	hom
ZZf 2	PRJNA699086	SRP304423	SRR13616466	SAMN17765929	SRX10009714	SW_36C1_2bGonad_1	SRR39144411	SAMN60878335	SRX33888656	SW_36C1_2bGonad_2	12	36	ZZ	hom
ZZf 3	PRJNA699086	SRP304423	SRR13616467	SAMN17765928	SRX10009713	SW_36C2_2bGonad_1	SRR39144410	SAMN60878336	SRX33888657	SW_36C2_2bGonad_2	12	36	ZZ	hom
